# CRAM compression: practical across-technologies considerations for large-scale sequencing projects

**DOI:** 10.1101/2022.12.21.521516

**Authors:** Ayesha Al Ali, Palani Kannan Kandavel, Hakeem Al Mabrazi, George Carvalho, Vinay Kusuma, Gurunath Katagi, Santosh Elavalli, Ayman Yousif, Mohammad Riyaz Akhter, Joseph Mafofo, Tiago Magalhaes, Javier Quilez

## Abstract

CRAM is an efficient format to store high-throughput sequencing data and it has been widely adopted. We thus plan to use CRAM for the Emirati Genome Program, which aims to sequence the genomes of ~1 million nationals in the United Arab Emirates using short- and long-read sequencing technologies (Illumina, MGI and Oxford Nanopore Sequencing). We conducted a pilot study on the three technologies before start using CRAM at scale. We found CRAM achieved 40–70% compression depending on the sequencing platform. As expected, CRAM compression was data lossless and did not alter variant calls. In our cloud, we observed compression speeds 0.7–1.4 GB per minute, varying on the sequencing platform too. This translates into ~1–2 hours using a single CPU to compress a ~30X human whole-genome sequencing sample. Despite its wide use, we found little publicly available information about CRAM compression rate, speed, losslessness and parallelization, especially across many sequencing platforms. This work will have direct application for Emirati Genome Program and provide practical considerations for other large-scale sequencing efforts.
