## Supplementary Table 2 for "CRAM compression: practical across-technologies considerations for large-scale sequencing projects"

### Sheet: Sheet1
Platform	BAM size (GB)	CRAM size (GB)	Coverage
Illumina	43	14	28
Illumina	45	14	28
Illumina	46	16	32
Illumina	46	21	30
Illumina	48	17	34
Illumina	50	17	34
Illumina	50	16	33
Illumina	53	16	37
Illumina	55	18	38
Illumina	77	26	55
MGI	115	54	45
MGI	116	53	43
MGI	104	48	37
MGI	107	50	42
MGI	110	51	43
MGI	115	60	37
MGI	108	56	35
MGI	131	68	40
MGI	127	67	38
MGI	118	61	35
ONT	141	85	42
ONT	394	239	121
ONT	157	94	47
ONT	105	64	33
ONT	61	36	19
ONT	108	66	33
ONT	103	62	32
ONT	319	193	96
ONT	297	180	90
ONT	218	132	67
